# Co-radiation of *Leptospira* and Tenrecidae (Afrotheria) on Madagascar

**DOI:** 10.1101/2021.12.08.471753

**Authors:** Yann Gomard, Steven M. Goodman, Voahangy Soarimalala, Magali Turpin, Guenaëlle Lenclume, Marion Ah-Vane, Christopher D. Golden, Pablo Tortosa

## Abstract

Leptospirosis is a bacterial zoonosis caused by pathogenic *Leptospira* that are maintained in the kidney lumen of infected animals acting as reservoirs and contaminating the environment via infected urine. The investigation of leptospirosis through a *One Health* framework has been stimulated by notable genetic diversity of pathogenic *Leptospira* together with a high infection prevalence in certain animal reservoirs. Studies of Madagascar’s native mammal fauna have revealed a diversity of *Leptospira* with high levels of host-specificity. Native rodents, tenrecids, and bats shelter several distinct lineages and species of *Leptospira*, some of which have also been detected in acute human cases. Specifically, *Leptospira mayottensis*, first discovered in humans on Mayotte, an island neighboring Madagascar, was subsequently identified in a few species of Malagasy tenrecids, an endemic family of small mammals. Distinct *L. mayottensis* lineages were identified in shrew tenrecs (*Microgale cowani* and *Nesogale dobsoni*) on Madagascar, and later in spiny tenrecs (*Tenrec ecaudatus*) on Mayotte. These findings suggest that *L. mayottensis* (i) has co-radiated with tenrecids on Madagascar, and (ii) has recently emerged in human populations on Mayotte following the introduction of *T. ecaudatus* from Madagascar. Hitherto, *L. mayottensis* has not been detected in spiny tenrecs on Madagascar. In the present study, we broaden the investigation of Malagasy tenrecids and describe the presence of *L. mayottensis* in Malagasy *T. ecaudatus* and *M. thomasi*. These results confirm the hypothesis that *L. mayottensis* was introduced to Mayotte, presumably via *T. ecaudatus*, and provide additional data on the co-radiation of *Leptospira* and Tenrecidae.
