## Supplementary material for "Co-radiation of *Leptospira* and Tenrecidae (Afrotheria) on Madagascar": Host families and species, geographical origins, Leptospira species and secY GenBank accession number of Leptospira from Madagascar and Mayotte

### Sheet: Information - Legend
Supplementary Material Co-evolution of Leptospira and Tenrecidae (Afrotheria) on Madagascar Yann Gomard, Steven M. Goodman, Voahangy Soarimalala, Magali Turpin, Guenaëlle Lenclume, Marion Ah-Vane, Christopher D. Golden and Pablo Tortosa*. *Corresponding Author: Pablo Tortosa, pablo.tortosa@univ-reunion.fr Journal: Microbial Ecology This supplementary material includes Table S1
Legend:
Table S1 Details on Leptospira secY sequences used in the present study: host families and species, geographical origins, Leptospira species and GenBank accession number. The asterisks indicate sequences generated in the present study.

### Sheet: Table S1
Host families	Host species	Islands	Leptospira species	secY GenBank accession number
Hipposideridae	Macronycteris commersoni	Madagascar	Leptospira sp.	KP822608
	Macronycteris commersoni	Madagascar	Leptospira sp.	KP822609
	Macronycteris commersoni	Madagascar	Leptospira sp.	KP822611
Hominidae	Homo sapiens	Mayotte	Leptospira borgpetersenii	JN683935
	Homo sapiens	Mayotte	Leptospira borgpetersenii	JN683944
	Homo sapiens	Mayotte	Leptospira borgpetersenii	JN683945
	Homo sapiens	Mayotte	Leptospira interrogans	JN683938
	Homo sapiens	Mayotte	Leptospira kirschneri	JN683930
	Homo sapiens	Mayotte	Leptospira kirschneri	JN683932
	Homo sapiens	Mayotte	Leptospira kirschneri	JN683936
	Homo sapiens	Mayotte	Leptospira mayottensis	JN683931
Miniopteridae	Miniopterus griffithsi	Madagascar	Leptospira borgpetersenii	KP822628
	Miniopterus griffithsi	Madagascar	Leptospira kirschneri	KP822629
	Miniopterus mahafaliensis	Madagascar	Leptospira borgpetersenii	KP822630
	Miniopterus mahafaliensis	Madagascar	Leptospira borgpetersenii	KP822642
	Miniopterus mahafaliensis	Madagascar	Leptospira kirschneri	KP822640
	Miniopterus majori	Madagascar	Leptospira borgpetersenii	KP822650
	Miniopterus manavi	Madagascar	Leptospira borgpetersenii	KP822623
	Miniopterus manavi	Madagascar	Leptospira kirschneri	KP822622
	Miniopterus sororculus	Madagascar	Leptospira borgpetersenii	KP822651
Molossidae	Mormopterus jugularis	Madagascar	Leptospira sp.	KP822656
	Otomops madagascariensis	Madagascar	Leptospira sp.	KP822664
Muridae	Rattus rattus	Mayotte	Leptospira borgpetersenii	KT338849
	Rattus rattus	Mayotte	Leptospira interrogans	KT338838
Nesomyidae	Eliurus minor	Madagascar	Leptospira borgpetersenii	KF928130
Pteropodidae	Rousettus madagascariensis	Madagascar	Leptospira sp.	KP822667
Rhinonycteridae	Triaenops menamena	Madagascar	Leptospira sp.	KP211750
	Triaenops menamena	Madagascar	Leptospira sp.	KP822613
	Triaenops menamena	Madagascar	Leptospira sp.	KP822616
Tenrecidae	Hemicentetes nigriceps	Madagascar	Leptospira kirschneri	KF928148
	Microgale cowani	Madagascar	Leptospira mayottensis	KF928128
	Microgale longicaudata	Madagascar	Leptospira borgpetersenii	KF928137
	Microgale majori	Madagascar	Leptospira borgpetersenii	KF928124
	Microgale majori	Madagascar	Leptospira borgpetersenii	KF928136
	Microgale principula	Madagascar	Leptospira borgpetersenii	KF928121
	Microgale principula	Madagascar	Leptospira borgpetersenii	KF928127
	Microgale thomasi	Madagascar	Leptospira mayottensis	MT422042*
	Nesogale dobsoni	Madagascar	Leptospira mayottensis	KF928135
	Nesogale dobsoni	Madagascar	Leptospira mayottensis	KT338848
	Nesogale dobsoni	Madagascar	Leptospira mayottensis	KT338850
	Nesogale dobsoni	Madagascar	Leptospira mayottensis	KT338851
	Tenrec ecaudatus	Madagascar	Leptospira mayottensis	MT422041*
	Tenrec ecaudatus	Mayotte	Leptospira mayottensis	KT338858
Vespertilionidae	Myotis goudoti	Madagascar	Leptospira borgpetersenii	KP822668
	Myotis goudoti	Madagascar	Leptospira borgpetersenii	KP822673
	Myotis goudoti	Madagascar	Leptospira kirschneri	KP822672
	Laephotis robertsi	Madagascar	Leptospira sp.	KP822680
